# Structure prediction of the druggable fragments in SARS-CoV-2 untranslated regions

**DOI:** 10.1101/2021.12.17.473170

**Authors:** Julita Gumna, Maciej Antczak, Ryszard W. Adamiak, Janusz M. Bujnicki, Shi-Jie Chen, Feng Ding, Pritha Ghosh, Jun Li, Sunandan Mukherjee, Chandran Nithin, Katarzyna Pachulska-Wieczorek, Almudena Ponce-Salvatierra, Mariusz Popenda, Joanna Sarzynska, Tomasz Wirecki, Dong Zhang, Sicheng Zhang, Tomasz Zok, Eric Westhof, Marta Szachniuk, Zhichao Miao, Agnieszka Rybarczyk

**Affiliations:** Institute of Bioorganic Chemistry, Polish Academy of Sciences, 61-704 Poznan, Poland; Institute of Computing Science, Poznan University of Technology, 60-965 Poznan, Poland; Laboratory of Bioinformatics and Protein Engineering, International Institute of Molecular and Cell Biology in Warsaw, ul. Ks. Trojdena 4, 02-109 Warsaw, Poland; Department of Physics, Department of Biochemistry, and Institute of Data Science and Informatics, University of Missouri, Columbia, Missouri, 65211, USA; Department of Physics and Astronomy, Clemson University, Clemson, SC 29634, United States; Translational Research Institute of Brain and Brain-Like Intelligence and Department of Anesthesiology, Shanghai Fourth People’s Hospital Affiliated to Tongji University School of Medicine, Shanghai 200081, China; European Molecular Biology Laboratory, European Bioinformatics Institute (EMBL-EBI), Wellcome Genome Campus, CB10 1SD, UK; Architecture et Réactivité de l’ARN, Université de Strasbourg, Institut de Biologie Moléculaire et Cellulaire du CNRS, Strasbourg, France

**Keywords:** SARS-CoV-2 genome, 5’-UTR, 3’-UTR, RNA 3D structure prediction, reference-free evaluation, RNA-Puzzles

## Abstract

The outbreak of the COVID-19 pandemic has led to intensive studies of both the structure and replication mechanism of SARS-CoV-2. In spite of some secondary structure experiments being carried out, the 3D structure of the key function regions of the viral RNA has not yet been well understood. At the beginning of COVID-19 breakout, RNA-Puzzles community attempted to envisage the three-dimensional structure of 5′- and 3′-Un-Translated Regions (UTRs) of the SARS-CoV-2 genome. Here, we report the results of this prediction challenge, presenting the methodologies developed by six participating groups and discussing 100 RNA 3D models (60 models of 5′-UTR and 40 of 3′-UTR) predicted through applying both human experts and automated server approaches. We describe the original protocol for the reference-free comparative analysis of RNA 3D structures designed especially for this challenge. We elaborate on the deduced consensus structure and the reliability of the predicted structural motifs. All the computationally simulated models, as well as the development and the testing of computational tools dedicated to 3D structure analysis, are available for further study.
