## Supplementary Tables for "Structure prediction of the druggable fragments in SARS-CoV-2 untranslated regions": Supplemental_Table_S1a_S1b.xlsx

### Sheet: 5UTR
Supplemental Table S1a. The list of submitted RNA 3D models of SARS-CoV-2 5’-UTR having topological intricacies according to the knot_pull software analysis.
knot_pull_check report of submitted models
5'UTR
No.	3D RNA model	Is knotted?	Topology
1	5UTR-Chen-6#1	No	[01](A)
2	5UTR-Chen-6#8	No	[01](A)
3	5UTR-Miao-02	No	[01](A)
4	5UTR-Miao-03	No	[01](A)
5	5UTR-Miao-04	Yes	[3_1](A)
6	5UTR-Miao-05	No	[01](A)
7	RNAComposer-5UTR	No	[01](A)

### Sheet: 3UTR
Supplemental Table S1b. The list of submitted RNA 3D models of SARS-CoV-2 3’-UTR having topological intricacies according to the knot_pull software analysis.
3'UTR
No.	3D RNA model	Is knotted?	Topology
1	3UTR-Bujnicki-03	No	[01](A)
2	3UTR-Bujnicki-04	No	[01](A)
3	3UTR-Bujnicki-05	No	[01](A)
4	3UTR-Chen-2#2	Yes	[5_2](A)
5	3UTR-Chen-2#3	Yes	[5_2](A)
6	3UTR-Chen-2#4	Yes	[5_2](A)
7	3UTR-Chen-2#5	Yes	[3_1](A)
8	3UTR-Das-01#1	Yes	[5_2](A)
9	3UTR-Das-02#1	Yes	[5_2](A)
10	3UTR-Das-04#1	Yes	[5_2](A)
11	3UTR-Das-05#1	Yes	[3_1](A)
12	3UTR-Das-06#1	Yes	[5_2](A)
13	3UTR-Das-07#1	Yes	[5_2](A)
14	3UTR-Das-08#1	Yes	[5_2](A)
15	3UTR-Das-09#1	Yes	[5_2](A)
16	3UTR-Das-10#1	Yes	[5_2](A)
17	3UTR-Ding#7	No	[01](A)
