## Supplementary Tables for "Structure prediction of the druggable fragments in SARS-CoV-2 untranslated regions": Supplemental_Table_S2a_S2b.xlsx

### Sheet: 5UTR
Supplemental Table S2a. The MAXIT report of submitted RNA 3D models of SARS-CoV-2 5’-UTR.
RCSB MAXIT report on stereochemistry of submitted models
5'UTR
No.	3D RNA model	Close contact	RMSD bond	RMSD angle	Planes	Chiral	Polymer Linkage	Total
1	RNAComposer-5UTRD#1	0	0	0	0	0	0	0
2	RNAComposer-5UTRD#2	0	0	0	0	0	0	0
3	RNAComposer-5UTRD#3	0	0	0	0	0	0	0
4	RNAComposer-5UTRD#4	0	0	0	0	0	0	0
5	RNAComposer-5UTRE1	0	0	0	0	0	0	0
6	RNAComposer-5UTRE2	0	0	0	0	0	0	0
7	RNAComposer-5UTRE3	0	0	0	0	0	0	0
8	RNAComposer-5UTRE4	0	0	0	0	0	0	0
9	RNAComposer-5UTRE5	0	0	0	0	0	0	0
10	RNAComposer-5UTR	0	0	0	0	0	0	0
11	5UTR-Das-02#1	0	0	1	1	1	0	3
12	5UTR-Das-05#1	2	1	0	0	0	0	3
13	5UTR-Das-06#1	0	1	3	1	0	0	5
14	5UTR-Das-09#1	1	0	2	2	0	0	5
15	5UTR-Das-03#1	2	1	2	1	0	0	6
16	5UTR-Das-04#1	1	4	1	0	0	0	6
17	5UTR-Das-10#1	1	2	1	2	0	0	6
18	5UTR-Das-01#1	0	1	5	1	1	0	8
19	5UTR-Das-07#1	1	2	5	0	0	1	9
20	5UTR-Das-08#1	2	4	6	1	0	2	15
21	5UTR-Chen-3#1	0	16	184	56	0	0	256
22	5UTR-Chen-1#2	0	17	168	73	1	0	259
23	5UTR-Chen-2#3	0	13	188	62	2	0	265
24	5UTR-Chen-6#10	0	20	195	78	0	0	293
25	5UTR-Chen-1#3	0	30	194	72	1	0	297
26	5UTR-Chen-3#4	0	25	188	91	0	0	304
27	5UTR-Chen-3#3	0	22	208	77	1	0	308
28	5UTR-Chen-2#2	0	25	187	98	2	0	312
29	5UTR-Chen-6#2	0	24	216	76	0	0	316
30	5UTR-Chen-6#6	0	19	213	84	0	0	316
31	5UTR-Chen-6#9	0	25	205	86	5	0	321
32	5UTR-Chen-2#1	0	37	213	77	0	0	327
33	5UTR-Chen-6#4	0	31	225	86	0	0	342
34	5UTR-Chen-6#7	0	23	250	70	4	0	347
35	5UTR-Chen-6#3	0	28	235	90	4	0	357
36	5UTR-Chen-6#8	0	35	245	85	1	0	366
37	5UTR-Chen-6#1	0	29	244	94	0	0	367
38	5UTR-Chen-3#2	0	41	258	87	0	0	386
39	5UTR-Chen-6#5	0	36	264	85	1	0	386
40	5UTR-Chen-1#1	0	44	255	95	1	0	395
41	5UTR-Ding#2	0	7	252	177	0	0	436
42	5UTR-Ding#8	0	8	273	180	0	0	461
43	5UTR-Ding#3	0	9	272	185	0	0	466
44	5UTR-Ding#4	0	6	272	188	0	0	466
45	5UTR-Ding#6	0	11	282	179	0	0	472
46	5UTR-Ding#9	0	9	288	177	0	0	474
47	5UTR-Ding#7	0	7	290	183	0	0	480
48	5UTR-Ding#1	0	8	289	186	0	0	483
49	5UTR-Ding#5	0	8	286	191	0	0	485
50	5UTR-Miao-04	22	174	379	54	3	34	666
51	5UTR-Miao-06	48	154	371	57	1	47	678
52	5UTR-Miao-02	71	173	385	51	0	44	724
53	5UTR-Miao-05	75	153	380	58	0	58	724
54	5UTR-Miao-01	42	162	411	55	1	59	730
55	5UTR-Miao-03	102	186	388	58	0	48	782
56	5UTR-Bujnicki-03	34	200	449	52	1	67	803
57	5UTR-Bujnicki-01	48	192	455	64	0	68	827
58	5UTR-Bujnicki-02	36	188	479	70	1	57	831
59	5UTR-Bujnicki-05	48	204	471	75	0	64	862
60	5UTR-Bujnicki-04	69	173	525	75	0	70	912

### Sheet: 3UTR
Supplemental Table S2b. The MAXIT report of submitted RNA 3D models of SARS-CoV-2 3’-UTR.
3'UTR
No.	3D RNA model	Close contact	RMSD bond	RMSD angle	Planes	Chiral	Polymer Linkage	Total
1	RNAComposer-3UTRSA1#1	0	0	0	0	0	0	0
2	RNAComposer-3UTRSA1#2	0	0	0	0	0	0	0
3	RNAComposer-3UTRSA1#3	0	0	0	0	0	0	0
4	RNAComposer-3UTRSA1#4	0	0	0	0	0	0	0
5	RNAComposer-3UTRSA1#5	0	0	0	0	0	0	0
6	3UTR-Das-02#1	1	0	1	0	0	0	2
7	3UTR-Das-06#1	0	0	1	1	0	0	2
8	3UTR-Das-08#1	0	1	3	0	0	0	4
9	3UTR-Das-01#1	0	1	3	1	0	0	5
10	3UTR-Das-07#1	1	2	3	1	0	0	7
11	3UTR-Das-03#1	1	2	4	2	0	0	9
12	3UTR-Das-05#1	1	2	5	0	0	1	9
13	3UTR-Das-04#1	1	3	5	2	0	0	11
14	3UTR-Das-09#1	2	5	4	1	0	0	12
15	3UTR-Das-10#1	11	1	4	1	0	0	17
16	3UTR-Chen-1#3	0	19	234	105	3	0	361
17	3UTR-Chen-1#1	0	20	275	84	0	0	379
18	3UTR-Chen-2#3	0	25	274	84	3	1	387
19	3UTR-Chen-1#5	0	20	289	82	0	0	391
20	3UTR-Chen-2#2	0	23	304	85	1	0	413
21	3UTR-Chen-1#4	0	36	300	76	2	2	416
22	3UTR-Chen-2#1	0	32	308	89	4	1	434
23	3UTR-Chen-1#2	0	18	304	114	2	0	438
24	3UTR-Chen-2#4	0	30	311	99	3	1	444
25	3UTR-Chen-2#5	0	36	345	83	1	1	466
26	3UTR-Ding#10	0	8	297	231	0	0	536
27	3UTR-Ding#9	16	19	323	243	0	0	601
28	3UTR-Ding#3	15	17	340	229	0	1	602
29	3UTR-Ding#8	27	17	329	234	0	1	608
30	3UTR-Ding#4	21	14	350	227	0	1	613
31	3UTR-Ding#1	34	12	333	235	2	1	617
32	3UTR-Ding#6	16	15	355	231	2	0	619
33	3UTR-Ding#2	22	16	351	236	0	0	625
34	3UTR-Ding#5	6	20	358	246	0	1	631
35	3UTR-Ding#7	31	11	375	234	0	1	652
36	3UTR-Bujnicki-02	97	259	625	85	3	99	1168
37	3UTR-Bujnicki-01	120	247	620	86	4	92	1169
38	3UTR-Bujnicki-05	136	226	617	95	7	98	1179
39	3UTR-Bujnicki-04	125	252	669	88	6	100	1240
40	3UTR-Bujnicki-03	155	249	660	100	4	94	1262
